# The *cis*-regulatory effects of modern human-specific variants

**DOI:** 10.1101/2020.10.07.330761

**Authors:** Carly V. Weiss, Lana Harshman, Fumitaka Inoue, Hunter B. Fraser, Dmitri A. Petrov, Nadav Ahituv, David Gokhman

**Affiliations:** Department of Biology, Stanford University, Stanford, CA 94305, USA; Department of Bioengineering and Therapeutic Sciences, University of California San Francisco, San Francisco, CA, 94158, USA; Institute for Human Genetics, University of California San Francisco, San Francisco, CA, 94158, USA; Institute for the Advanced Study of Human Biology (WPI-ASHBi), Kyoto University, Kyoto, 606-8501, Japan

## Abstract

The Neanderthal and Denisovan genomes enabled the discovery of sequences that differ between modern and archaic humans, the majority of which are noncoding. However, our understanding of the regulatory consequences of these differences remains limited, in part due to the decay of regulatory marks in ancient samples. Here, we used a massively parallel reporter assay in embryonic stem cells, neural progenitor cells and bone osteoblasts to investigate the regulatory effects of the 14,042 single-nucleotide modern human-specific variants. Overall, 1,791 (13%) of sequences containing these variants showed active regulatory activity, and 407 (23%) of these drove differential expression between human groups. Differentially active sequences were associated with divergent transcription factor binding motifs, and with genes enriched for vocal tract and brain anatomy and function. This work provides insight into the regulatory function of variants that emerged along the modern human lineage and the recent evolution of human gene expression.
