## Supplementary File 2 for "The *cis*-regulatory effects of modern human-specific variants"

### Sheet: eQTLs, TSSs, conservation
Supplementary Table 2. Overlap of active sequences with various genomic features indicative of transcriptional activity
feature	cell type	median (all sequences)	median (active sequences)	ratio of medians (active vs all)	P-value
eQTLs	ESC	60809	56948	0.936506	0.150316
eQTLs	Osteoblast	60809	46961	0.772271	0.000444767
eQTLs	NPC	60809	41300	0.679176	5.8227e-06
TSS	ESC	31276.5	26409	0.844372	0.00241333
TSS	Osteoblast	31276.5	22153	0.708295	4.62345e-05
TSS	NPC	31276.5	20488	0.655061	1.29241e-06
primate PhyloP conservation	ESC	0.007	0.007	1.21653	0.0056127
primate PhyloP conservation	Osteoblast	0.007	0.008	1.1956	0.0438899
primate PhyloP conservation	NPC	0.007	0.007	1.18014	0.0794893
primate PhyloP conservation	All	0.007	0.008	1.22215	0.00109755

### Sheet: Histone modifications
Supplementary Table 2. Overlap of active vs non-active sequences with active and repressive histone modification marks. Ratios, Hypergeometric P-values and FDRs are shown (95% confidence intervals are shown in parentheses).
RNA/DNA cutoff	cell type	H3K27ac ratio	H3K27ac P-value	H3K27ac FDR	H3K4me1 ratio	H3K4me1 P-value	H3K4me1 FDR	H3K4me2 ratio	H3K4me2 P-value	H3K4me2 FDR	H3K4me3 ratio	H3K4me3 P-value	H3K4me3 FDR	H2A.Z ratio	H2A.Z P-value	H2A.Z FDR	H3K9ac ratio	H3K9ac P-value	H3K9ac FDR	H3K27me3 ratio	H3K27me3 P-value	H3K27me3 FDR	H3K9me3 ratio	H3K9me3 P-value	H3K9me3 FDR
1	ESC	1.29 (1.15, Inf)	8.74963e-05	0.000139994	1.59 (1.4, Inf)	5.41806e-10	1.44482e-09	1.98 (1.75, Inf)	8.20456e-20	6.56365e-19	2.17 (1.84, Inf)	2.84806e-14	1.13923e-13	1.21 (1.09, Inf)	0.00183907	0.0024521	1.32 (1.18, Inf)	1.57167e-05	3.14334e-05	1.27 (0, 1.44)	0.999317	0.999317	0.8 (0, 0.97)	0.0177891	0.0203304
1.5	ESC	1.68 (1.4, Inf)	9.83663e-07	1.57386e-06	2.04 (1.68, Inf)	1.17108e-09	3.12287e-09	3.06 (2.54, Inf)	2.19695e-22	8.7878e-22	4.08 (3.28, Inf)	5.26965e-23	4.21572e-22	1.56 (1.3, Inf)	1.63869e-05	2.18492e-05	1.77 (1.47, Inf)	7.42267e-08	1.48453e-07	1.53 (0, 1.86)	0.99983	0.99983	0.8 (0, 0.98)	0.0348612	0.0398414
2	ESC	3.09 (2.31, Inf)	1.21083e-11	3.22888e-11	2.83 (2.11, Inf)	3.52115e-09	4.69487e-09	5.55 (4.16, Inf)	2.49918e-23	9.9967e-23	8.34 (6.17, Inf)	1.97803e-27	1.58242e-26	3 (2.22, Inf)	8.36588e-11	1.67318e-10	2.73 (2.04, Inf)	1.42671e-09	2.28274e-09	1.86 (0, 2.52)	0.999773	0.999773	0.85 (0, 1.16)	0.215097	0.245825
2.5	ESC	4.73 (3.22, Inf)	1.79933e-13	4.79823e-13	2.18 (1.48, Inf)	0.000425545	0.000567394	6.89 (4.79, Inf)	9.12058e-20	3.64823e-19	12.41 (8.63, Inf)	8.81893e-28	7.05514e-27	3.17 (2.16, Inf)	4.21458e-08	6.74333e-08	4.24 (2.9, Inf)	5.65796e-12	1.13159e-11	1.97 (0, 2.87)	0.999181	0.999181	0.88 (0, 1.3)	0.335308	0.383209
3	ESC	9.39 (5.42, Inf)	1.66669e-16	4.4445e-16	2.47 (1.57, Inf)	0.00051004	0.000680053	11.08 (6.95, Inf)	5.30978e-21	2.12391e-20	19.16 (12.32, Inf)	2.29753e-28	1.83802e-27	3.63 (2.27, Inf)	4.0927e-07	6.54832e-07	5.5 (3.41, Inf)	2.80797e-11	5.61594e-11	2.24 (0, 3.49)	0.999316	0.999316	0.91 (0, 1.45)	0.424655	0.48532
3.5	ESC	10.02 (5.32, Inf)	7.89099e-14	2.10426e-13	2.32 (1.38, Inf)	0.00384247	0.00512329	14.5 (8.31, Inf)	5.25137e-20	2.10055e-19	25.15 (15.05, Inf)	3.0786e-27	2.46288e-26	5.49 (3.05, Inf)	1.64807e-08	2.63691e-08	6.91 (3.9, Inf)	5.73116e-11	1.14623e-10	2.47 (0, 4.06)	0.99941	0.99941	0.85 (0, 1.44)	0.352724	0.403113
1	Osteoblast	2.23 (0.67, Inf)	2.86207e-20	5.72415e-20	2.48 (0.63, Inf)	1.32897e-27	3.54392e-27	3.48 (0.57, Inf)	2.69169e-39	2.15335e-38	3.15 (0.72, Inf)	5.21041e-35	2.08417e-34	2.15 (0.61, Inf)	4.86555e-19	7.78488e-19				0.93 (0, 1.27)	0.20842	0.238194	0.81 (0, 1.66)	0.00484791	0.00646388
1.5	Osteoblast	2.46 (0.63, Inf)	1.47198e-23	2.94396e-23	2.71 (0.63, Inf)	1.08273e-30	2.88728e-30	3.87 (0.54, Inf)	1.07058e-43	8.56462e-43	3.35 (0.74, Inf)	4.67596e-36	1.87038e-35	2.29 (0.61, Inf)	2.78328e-20	4.45325e-20				0.94 (0, 1.28)	0.290366	0.331847	0.79 (0, 1.71)	0.00380622	0.00507496
2	Osteoblast	2.77 (0.43, Inf)	7.13707e-17	1.14193e-16	2.88 (0.57, Inf)	4.82889e-19	9.65779e-19	4.64 (0.44, Inf)	6.42683e-32	5.14146e-31	4.36 (0.7, Inf)	6.09516e-31	2.43807e-30	2.94 (0.55, Inf)	2.29552e-19	6.12138e-19				0.81 (0, 2.1)	0.0693696	0.0924929	0.86 (0, 2.49)	0.118085	0.134954
2.5	Osteoblast	3.47 (0.45, Inf)	3.02158e-16	6.04315e-16	3.33 (0.58, Inf)	1.02122e-15	1.63395e-15	5.64 (0.45, Inf)	1.53618e-26	6.14472e-26	5.43 (0.62, Inf)	1.10949e-26	6.14472e-26	3.79 (0.44, Inf)	6.23508e-19	1.66269e-18				0.75 (0, 1.82)	0.0577481	0.0659978	0.75 (0, 3.36)	0.033234	0.044312
3	Osteoblast	4.46 (0.44, Inf)	4.61485e-17	9.2297e-17	3.63 (0.57, Inf)	4.0411e-13	6.46576e-13	7.97 (0.46, Inf)	7.53407e-29	6.02726e-28	7.55 (0.52, Inf)	2.44724e-28	9.78896e-28	4.74 (0.48, Inf)	1.10876e-18	2.9567e-18				0.75 (0, 2.86)	0.105956	0.121093	0.62 (0, 4.61)	0.00635693	0.0084759
3.5	Osteoblast	4.86 (0.38, Inf)	6.31702e-14	1.2634e-13	3.52 (0.52, Inf)	2.70454e-09	4.32727e-09	9.66 (0.34, Inf)	2.23362e-25	1.78689e-24	8.41 (0.41, Inf)	6.1565e-23	2.4626e-22	5.87 (0.46, Inf)	1.82684e-17	4.87157e-17				0.72 (0, 4.06)	0.118666	0.135618	0.55 (0, 5.98)	0.00602333	0.00803111
1	NPC	1.61 (1.38, Inf)	6.50286e-08	1.04046e-07	1.88 (1.62, Inf)	6.52897e-13	1.30579e-12	1.9 (1.64, Inf)	3.65649e-13	9.75065e-13	2.26 (1.95, Inf)	5.97915e-20	4.78332e-19				2.16 (1.86, Inf)	1.61223e-18	6.44891e-18	0.99 (0, 1.16)	0.487546	0.650061	1.49 (0, 1.73)	0.999996	1
1.5	NPC	1.76 (1.5, Inf)	1.77724e-09	2.84358e-09	2.13 (1.82, Inf)	9.77132e-16	2.60569e-15	2.03 (1.73, Inf)	6.94157e-14	1.38831e-13	2.54 (2.17, Inf)	8.47604e-23	3.39041e-22				2.57 (2.19, Inf)	7.27945e-24	5.82356e-23	1.03 (0, 1.22)	0.648526	0.864702	1.61 (0, 1.9)	1	1
2	NPC	2.25 (1.76, Inf)	1.64377e-08	3.28755e-08	2.11 (1.65, Inf)	2.15442e-07	3.44708e-07	2.7 (2.1, Inf)	7.26439e-12	1.93717e-11	3.14 (2.45, Inf)	4.13048e-15	1.65219e-14				3.2 (2.48, Inf)	1.32914e-15	1.06331e-14	1.13 (0, 1.46)	0.820728	1	1.42 (0, 1.83)	0.992599	1
2.5	NPC	2.6 (1.87, Inf)	4.52647e-07	9.05295e-07	1.99 (1.43, Inf)	0.000232792	0.000372468	3.66 (2.61, Inf)	1.39077e-11	3.70871e-11	4.43 (3.15, Inf)	1.25804e-14	1.00643e-13				3.92 (2.77, Inf)	1.92997e-12	7.71989e-12	0.97 (0, 1.37)	0.485913	0.647885	1.27 (0, 1.78)	0.904571	1
3	NPC	3.27 (2.16, Inf)	3.71277e-07	7.42554e-07	1.81 (1.2, Inf)	0.00804639	0.0128742	4.67 (3.03, Inf)	8.56289e-11	5.27074e-10	4.54 (2.98, Inf)	1.31768e-10	5.27074e-10				4.2 (2.72, Inf)	1.67116e-09	4.45643e-09	0.82 (0, 1.27)	0.25566	0.34088	1.03 (0, 1.59)	0.608785	0.695754
3.5	NPC	4.27 (2.51, Inf)	4.6724e-07	9.34479e-07	1.57 (0.94, Inf)	0.0759647	0.121543	5.8 (3.35, Inf)	1.89274e-09	1.51419e-08	5.11 (3.03, Inf)	1.3398e-08	5.35921e-08				4.46 (2.6, Inf)	2.5643e-07	6.83814e-07	0.8 (0, 1.36)	0.279378	0.319289	0.68 (0, 1.2)	0.149177	0.198903

### Sheet: chromHMM
Supplementary Table 2. Overlap of active vs. non-active sequences with chromHMM annotations
cell type	group	Active TSS (fraction of sequences overlapping feature)	Flanking Active TSS (fraction of sequences overlapping feature)	Transcr. at gene 5' and 3' (fraction of sequences overlapping feature)	Strong transcription (fraction of sequences overlapping feature)	Weak transcription (fraction of sequences overlapping feature)	Genic enhancers (fraction of sequences overlapping feature)	Enhancers (fraction of sequences overlapping feature)	Heterochromatin (fraction of sequences overlapping feature)	Bivalent/Poised TSS (fraction of sequences overlapping feature)	Flanking Bivalent TSS/Enh (fraction of sequences overlapping feature)	Bivalent Enhancer (fraction of sequences overlapping feature)	Repressed PolyComb (fraction of sequences overlapping feature)	Weak Repressed PolyComb (fraction of sequences overlapping feature)	Quiescent/Low (fraction of sequences overlapping feature)
ESC	non-active sequences	0.00706332	0.00132957	0.000498587	0.0443743	0.124398	0.00132957	0.0261758	0.0329899	0.00124647	0.00207745	0.00240984	0.00880838	0.0265913	0.681818
ESC	active sequences	0.0397295	0.00169062	0.000845309	0.0456467	0.114117	0	0.0414201	0.0270499	0.0101437	0.00253593	0.00507185	0.0126796	0.032967	0.620456
ESC	odds ratio (active vs non-active, with marks vs without mark)	5.81545	1.27199	1.6959	1.03005	0.90673	0	1.60747	0.814979	8.20839	1.22123	2.11012	1.44508	1.24792	0.762926
ESC	95% confidence interval (lower bound)	4.20703	0.208607	0.0747774	0.797002	0.769882	0	1.22012	0	3.98372	0.312649	0.853945	0	0	0
ESC	95% confidence interval (upper bound)	Inf	Inf	Inf	Inf	Inf	Inf	Inf	1.11517	Inf	Inf	Inf	2.31766	1.66876	0.848114
ESC	P-value (active vs non-active)	1.97194e-17	0.487982	0.481353	0.441666	0.858488	1	0.00247686	0.154934	1.21861e-06	0.463938	0.0878769	0.926819	0.913405	1.20285e-05
ESC	FDR (active vs non-active)	2.76072e-16	0.683175	0.683175	0.683175	0.998113	1	0.008669	0.361513	8.5303e-06	0.683175	0.246055	0.998113	0.998113	5.61331e-05
Osteoblast	non-active sequences	0.00706332	0.00739571	0.000415489	0.0539305	0.123816	0.00573375	0.0328237	0.0123816	0.000664783	0	0.000332392	0.0252618	0.131378	0.560661
Osteoblast	active sequences	0.0467405	0.0246002	0.00123001	0.0578106	0.098401	0.0123001	0.107011	0.0135301	0.00246002	0.00123001	0.00123001	0.0159902	0.136531	0.410824
Osteoblast	odds ratio (active vs non-active, with marks vs without mark)	6.89061	3.3844	2.9624	1.07638	0.772349	2.15923	3.53039	1.094	3.70642		3.7031	0.627063	1.04543	0.546435
Osteoblast	95% confidence interval (lower bound)	4.84856	2.14213	0.127033	0.818082	0.626208	1.12288	2.8472	0	0.56514		0.152583	0	0	0
Osteoblast	95% confidence interval (upper bound)	Inf	Inf	Inf	Inf	Inf	Inf	Inf	1.86308	Inf		Inf	1.01448	1.24789	0.618264
Osteoblast	P-value (active vs non-active)	5.77315e-17	1.41301e-05	0.324515	0.340742	0.987727	0.02679	1.59779e-19	0.686522	0.128479		0.278862	0.0563312	0.685448	7.6396e-17
Osteoblast	FDR (active vs non-active)	3.31049e-16	4.59228e-05	0.442964	0.442964	0.987727	0.069654	2.07712e-18	0.743732	0.238604		0.442964	0.122051	0.743732	3.31049e-16
NPC	non-active sequences	0.00639854	0.000249294	0	0.0173675	0.16711	0.000498587	0.0196942	0.0108858	0.000249294	0	0.000664783	0.00232674	0.0112182	0.733505
NPC	active sequences	0.0647841	0.00332226	0	0.0232558	0.171096	0	0.0465116	0.00996678	0.00166113	0	0.00166113	0.00166113	0.0215947	0.586379
NPC	odds ratio (active vs non-active, with marks vs without mark)	10.7514	13.3618		1.34707	1.02878	0	2.42786	0.914729	6.66927		2.50094	0.713465	1.94526	0.515072
NPC	95% confidence interval (lower bound)	7.53558	1.65585		0.79747	0.849883	0	1.68042	0	0.257933		0.114182	0	0	0
NPC	95% confidence interval (upper bound)	Inf	Inf		Inf	Inf	Inf	Inf	1.8549	Inf		Inf	3.63056	3.20056	0.595022
NPC	P-value (active vs non-active)	3.06965e-23	0.0205845		0.178252	0.416625	1	6.53635e-05	0.519854	0.177395		0.355621	0.594847	0.988965	2.04388e-14
NPC	FDR (active vs non-active)	3.68358e-22	0.0617536		0.356504	0.624937	1	0.000261454	0.693139	0.356504		0.609635	0.713817	1	1.22633e-13
