## Supplementary File 4 for "The *cis*-regulatory effects of modern human-specific variants"

### Sheet: HPO
Extended Data Table 4. Enriched HPO phenotypes within differentially active sequences
Up/down-regulation	Cell	HPO phenotype	HPO ID	Enrichment	Minimum absolute fold-change (log2)	Number of observed genes	Expected number of genes	Genes	P-value	FDR
Down	ESC	Abnormality of the periventricular white matter	HP:0002518	42.2143	0.75	3	0.071066	AP4B1,FA2H,RFWD3	2.36677e-05	0.000426019
Up	ESC	Hypoparathyroidism	HP:0000829	30.902	0.5	4	0.129442	DGCR6,UFD1,DGCR8,COMT	2.18014e-06	0.000170051
Up	ESC	Abnormality of the uterus	HP:0000130	27.8118	0.5	3	0.107868	UFD1,COMT,RAD21	8.14778e-05	0.00127105
Up	ESC	Impaired T cell function	HP:0005435	26.4874	0.5	4	0.151015	DGCR6,UFD1,DGCR8,COMT	5.01944e-06	0.000195758
Up	ESC	Hypocalcemia	HP:0002901	23.1765	0.5	4	0.172589	DGCR6,UFD1,DGCR8,COMT	9.90552e-06	0.000257543
Down	ESC	Abnormality of the hypothalamus-pituitary axis	HP:0000864	22.7308	0.75	3	0.13198	PTPN22,RFWD3,TMEM231	0.000187897	0.00169107
Down	ESC	Abnormality of the periventricular white matter	HP:0002518	17.7744	0.5	3	0.168782	AP4B1,FA2H,RFWD3	0.000392518	0.0128805
Down	ESC	Retinopathy	HP:0000488	16.4167	0.75	3	0.182741	PTPN22,TERF2IP,TMEM231	0.000523309	0.00294576
Up	ESC	Submucous cleft hard palate	HP:0000176	15.451	0.5	3	0.194162	DGCR6,CDC45,DGCR8	0.000648511	0.00562043
Up	ESC	Nasal speech	HP:0001611	12.8758	0.5	5	0.388325	DGCR6,SLC25A1,UFD1,DGCR8,COMT	1.79315e-05	0.000349664
Up	ESC	Posterior embryotoxon	HP:0000627	12.3608	0.5	4	0.323604	DGCR6,UFD1,DGCR8,COMT	0.000175863	0.0020122
Up	ESC	Choanal atresia	HP:0000453	11.5882	0.5	4	0.345178	CDC45,UFD1,COMT,RAD21	0.000231356	0.00225572
Down	ESC	Abnormality of the hypothalamus-pituitary axis	HP:0000864	9.57085	0.5	3	0.313452	PTPN22,RFWD3,TMEM231	0.00292434	0.0404905
Down	ESC	Retinopathy	HP:0000488	9.21637	0.5	4	0.43401	PTPN22,TERF2IP,TMEM231,NDUFAF3	0.000599095	0.0128805
Up	ESC	Laryngomalacia	HP:0001601	8.69118	0.5	3	0.345178	SCARF2,UFD1,COMT	0.00393419	0.021919
Down	ESC	Renal insufficiency	HP:0000083	8.38298	0.75	4	0.477157	LRIG2,PTPN22,RFWD3,TMEM231	0.000654613	0.00294576
Up	ESC	Specific learning disability	HP:0001328	8.27731	0.5	5	0.604061	DGCR6,CDC45,UFD1,DGCR8,COMT	0.000180582	0.0020122
Up	ESC	Talipes	HP:0001883	8.17993	0.5	3	0.366751	DGCR6,DGCR8,RAD21	0.00471326	0.0229772
Up	ESC	Autoimmunity	HP:0002960	8.17993	0.5	3	0.366751	UFD1,COMT,IL6	0.00471326	0.0229772
Up	ESC	Tetralogy of Fallot	HP:0001636	7.72549	0.5	4	0.517766	DGCR6,UFD1,DGCR8,COMT	0.00121293	0.00946082
Up	ESC	Intestinal malrotation	HP:0002566	7.31889	0.5	3	0.409898	UFD1,COMT,RAD21	0.00653773	0.0283302
Up	ESC	Underdeveloped nasal alae	HP:0000430	6.95294	0.5	3	0.431472	DGCR6,SCARF2,DGCR8	0.00758845	0.029595
Up	ESC	Renal hypoplasia	HP:0000089	6.95294	0.5	3	0.431472	UFD1,COMT,RAD21	0.00758845	0.029595
Up	ESC	Blepharophimosis	HP:0000581	6.62185	0.5	3	0.453046	DGCR6,SCARF2,DGCR8	0.00873464	0.0324429
Up	ESC	Myalgia	HP:0003326	6.04604	0.5	3	0.496193	UFD1,COMT,OPA1	0.0113214	0.0383944
Up	ESC	Vesicoureteral reflux	HP:0000076	5.79412	0.5	4	0.690355	CDC45,UFD1,COMT,RAD21	0.00368443	0.021919
Up	ESC	Bulbous nose	HP:0000414	5.79412	0.5	4	0.690355	DGCR6,UFD1,DGCR8,COMT	0.00368443	0.021919
Up	ESC	Anal atresia	HP:0002023	5.56235	0.5	3	0.53934	CDC45,UFD1,COMT	0.014312	0.0446534
Up	ESC	Umbilical hernia	HP:0001537	4.52224	0.5	4	0.884518	DGCR6,UFD1,DGCR8,COMT	0.00918466	0.0325638
Down	ESC	Renal insufficiency	HP:0000083	4.41209	0.5	5	1.13325	LRIG2,PTPN22,RFWD3,TMEM231,MST1	0.00376656	0.0404905
Up	ESC	Glaucoma	HP:0000501	4.12026	0.5	4	0.970812	ADAMTS17,UFD1,COMT,RAD21	0.0127983	0.0415944
Up	ESC	Ventricular septal defect	HP:0001629	4.08997	0.5	6	1.46701	DGCR6,CDC45,UFD1,DGCR8,COMT,RAD21	0.00191835	0.0136029
Up	ESC	Cryptorchidism	HP:0000028	2.82148	0.5	7	2.48096	DGCR6,CDC45,UFD1,DGCR8,TXNRD2,COMT,RAD21	0.00648746	0.0283302

### Sheet: Gene ontology
Extended Data Table 4. Enriched Gene Ontology terms within differentially active sequences
Up/down-regulation	Cell	Gene ontology term	Enrichment	Minimum absolute fold-change (log2)	Number of observed genes	Expected number of genes	Genes	P-value	FDR
Up	ESC	GO:0001580~detection of chemical stimulus involved in sensory perception of bitter taste	7.19183	0	6	0.83428	TAS2R10,TAS2R20,TAS2R14,TAS2R43,TAS2R45,TAS2R46	2.75111e-05	0.00200831
Down	ESC	GO:0042981~regulation of apoptotic process	7.00819	0.5	6	0.856141	CASP12,CARD17,CARD16,CASP1,BCAR1,QRICH1	8.96267e-05	0.000759476
Down	Hob	GO:0016192~vesicle-mediated transport	6.58226	0.5	6	0.911542	ARL17A,VAMP8,ARL17B,VAMP5,GOSR2,AP1M1	0.000299329	0.00109754
Up	Hob	GO:0010529~negative regulation of transposition	5.80156	0	7	1.20657	APOBEC3G,APOBEC3H,APOBEC3C,APOBEC3B,APOBEC3A,APOBEC3F,APOBEC3D	2.41473e-06	0.000352551
Down	ESC	GO:0016567~protein ubiquitination	5.40462	0.5	7	1.29519	UBA7,SOCS1,RNF123,KBTBD3,ARIH2,TRIM33,RFWD3	0.000138087	0.000759476
Down	NPC	GO:0010951~negative regulation of endopeptidase activity	4.02981	0	8	1.9852	VTN,SPINT3,WFDC5,EPPIN,SLPI,WFDC6,PI3,CRB2	6.49802e-05	0.0112416
Down	ESC	GO:0007275~multicellular organism development	3.84184	0.5	7	1.82204	ARIH2,CFDP1,QRICH1,PRM1,TNP2,OLFML3,PRM2	0.00116973	0.00321676
Down	Hob	GO:0015031~protein transport	3.29113	0.5	7	2.12693	VAMP8,ARL17A,AKAP8,ARL17B,AP1M1,VPS50,GLE1	0.0072975	0.0160545

### Sheet: ORGANizer
Extended Data Table 4. Enriched Gene ORGANizer body parts within differentially active sequences
Up/down-regulation	Cell	Body Part	Enrichment	Minimum absolute fold-change (log2)	Number of observed genes	Expected number of genes	Genes	P-value	FDR
Up	ESC	vocal cord	4.96774	0.5	8	1.61039	COMT,RAD21,SLC25A1,UFD1L,DGCR6,DGCR14,DGCR8,SCARF2	2.48892e-05	0.00124446
Up	ESC	larynx	3.80247	0.5	8	2.1039	COMT,RAD21,SLC25A1,UFD1L,DGCR6,DGCR14,DGCR8,SCARF2	0.000191257	0.00478143
Up	ESC	pharynx	3.2766	0.5	8	2.44156	COMT,RAD21,SLC25A1,UFD1L,DGCR6,DGCR14,DGCR8,SCARF2	0.000570006	0.00950009
Down	NPC	cerebellum	3.03241	0.75	6	1.97862	DNM1,GLE1,PAK3,SPTAN1,DOLK,COQ4	0.00131118	0.00917826
