## Supplementary File 5 for "The *cis*-regulatory effects of modern human-specific variants"

### Sheet: SATB2 phenotypes
Supplementary Table 5. Human phenotypes associated with SATB2 heterozygous loss-of-function and their respective state in modern humans vs Neanderthals. Only directional phenotypes are shown.
HPO/Pubmed ID	Phenotype	Direction in Neanderthals vs MH	Included in another phenotype?	Opposite to another phenotype?	Directions match?
HP:0004322	Short stature	Ambiguous
HP:0000750	Delayed speech and language development	Unknown (non-skeletal phenotype)
HP:0002136	Broad-based gait	Unknown
HP:0100024	Conspicuously happy disposition	Unknown (non-skeletal phenotype)
HP:0000248	Brachycephaly	Matching direction			YES
HP:0011800	Midface retrusion	Matching direction			YES
HP:0000426	Prominent nasal bridge	Opposite direction	Prominent nose	Thin/small nose
HP:0003189	Long nose	Opposite direction		Thin/small nose
HP:0000343	Long philtrum	Unknown (non-skeletal phenotype)
HP:0001863	Toe clinodactyly	Unknown
HP:0001762	Talipes equinovarus	Unknown (non-bone tissue)
HP:0000272	Malar flattening	Matching direction	Midface retrusion
HP:0008070	Sparse hair	Unknown (non-skeletal phenotype)
HP:0000160	Narrow mouth	Unknown (non-skeletal phenotype)
HP:0001263	Global developmental delay	Unknown (non-skeletal phenotype)
HP:0000347	Micrognathia	Matching direction			YES
HP:0000006	Autosomal dominant inheritance	Unknown (non-skeletal phenotype)
HP:0002546	Incomprehensible speech	Unknown (non-skeletal phenotype)
HP:0000348	High forehead	Matching direction			YES
HP:0001249	Intellectual disability	Unknown (non-skeletal phenotype)
HP:0000678	Dental crowding	Matching direction			YES
HP:0000494	Downslanted palpebral fissures	Unknown (non-skeletal phenotype)
HP:0002007	Frontal bossing	Contradicting
HP:0000718	Aggressive behavior	Unknown (non-skeletal phenotype)
HP:0007018	Attention deficit hyperactivity disorder	Unknown (non-skeletal phenotype)
HP:0010864	Intellectual disability, severe	Unknown (non-skeletal phenotype)
HP:0001252	Muscular hypotonia	Unknown (non-skeletal phenotype)
HP:0004209	Clinodactyly of the 5th finger	Unknown
HP:0008734	Decreased testicular size	Unknown (non-skeletal phenotype)
HP:0000414	Bulbous nose	Unknown (non-bone tissue)
HP:0000752	Hyperactivity	Unknown (non-skeletal phenotype)
HP:0001250	Seizure	Unknown (non-skeletal phenotype)
HP:0000486	Strabismus	Unknown (non-skeletal phenotype)
HP:0000698	Conical tooth	No known difference			No known difference
HP:0000460	Narrow nose	Matching direction	Thin/small nose	Prominent nose
HP:0000717	Autism	Unknown (non-skeletal phenotype)
HP:0011968	Feeding difficulties	Unknown (non-skeletal phenotype)
HP:0000369	Low-set ears	Unknown (non-skeletal phenotype)
HP:0001166	Arachnodactyly	Contradicting
HP:0010059	Broad hallux phalanx	No known difference			No known difference
HP:0002360	Sleep disturbance	Unknown (non-skeletal phenotype)
HP:0002213	Fine hair	Unknown (non-skeletal phenotype)
HP:0005692	Joint hyperflexibility	Ambiguous
HP:0000963	Thin skin	Unknown (non-skeletal phenotype)
HP:0000023	Inguinal hernia	Unknown (non-skeletal phenotype)
HP:0000276	Long face	Opposite direction			NO
HP:0002164	Nail dysplasia	Unknown (non-skeletal phenotype)
HP:0000677	Oligodontia	Contradicting
HP:0000739	Anxiety	Unknown (non-skeletal phenotype)
HP:0000252	Microcephaly	Matching direction			YES
HP:0000319	Smooth philtrum	Unknown (non-skeletal phenotype)
HP:0011304	Broad thumb	Opposite direction		Arachnodactyly
HP:0001510	Growth delay	Unknown (non-skeletal phenotype)
HP:0000463	Anteverted nares	Unknown (non-bone tissue)
HP:0040082	Happy demeanor	Unknown (non-skeletal phenotype)
HP:0000218	High palate	Matching direction			YES
HP:0000444	Convex nasal ridge	Unknown (non-bone tissue)
HP:0000233	Thin vermilion border	Unknown (non-skeletal phenotype)
27774744	Delayed primary dentition	Matching direction			YES
27774744	Diastema	Opposite direction		Dental crowding
27774744	Lordosis	Matching direction		Kyphosis
27774744	Kyphosis	Opposite direction		Lordosis
27774744, 27409069	Tibial, femoral and fibular bowing	Opposite direction			NO
27774744	Osteopenia/low bone mineral density	Matching direction			YES
27774744	Arachnodactyly	Contradicting
27774744	Small hands/feet	Contradicting
28787087	Osteomalacia	Matching direction	Osteopenia/low bone mineral density
27774744	Osteoporosis	Matching direction	Osteopenia/low bone mineral density
27774744	Hypertelorism/telecanthus	Unknown
27774744	Pectus excavatum	Matching direction			YES
27774744	High/broad nasal bridge	Opposite direction	Prominent nasal bridge	Low nasal bridge, Thin/small nose
27774744	Prominent nose	Opposite direction		Thin/small nose
27774744	Broad nose	Opposite direction	Prominent nose	Thin/small nose
27774744	Deeply set eyes	Unknown
27774744	Low nasal bridge	Matching direction		High/broad nasal bridge
27774744	Thin/small nose	Matching direction		Broad nose
27774744	Triangular face	Matching direction			YES
27774744	Flat occiput	Matching direction	Brachycephaly
27409069	Flat and pronated feet	Unknown
27409069	Hyperostosis of the diaphyses of the tibiae	Unknown
29436146	Prominent chin	Matching direction			YES
30315422	Delayed formation of the second bicuspids	Unknown	delayed primary dentition
30315422	Delayed formation of the roots of permanent teeth	Unknown
30315422	Taurodontism	Opposite direction	Macrodontia
30315422	Macrodontia	Opposite direction			NO
